# Natural selection drives emergent genetic homogeneity in a century-scale experiment with barley

**DOI:** 10.1101/2023.09.22.557807

**Authors:** Jacob B Landis, Angelica M Guercio, Keely E Brown, Christopher J Fiscus, Peter L Morrell, Daniel Koenig

## Abstract

Direct observation is central to our understanding of the process of adaptation, but evolution is rarely documented in a large, multicellular organism for more than a few generations. Here, we observe genetic and phenotypic evolution across a century-scale competition experiment, barley composite cross II (CCII). CCII was founded in 1929 with tens of thousands of unique genotypes and has been adapted to local conditions in Davis, CA, USA for 58 generations. We find that natural selection has massively reduced genetic diversity leading to a single clonal lineage constituting most of the population by generation F50. Selection favored alleles originating from similar climates to that of Davis, and targeted genes regulating reproductive development, including some of the most well-characterized barley diversification loci, *Vrs1*, *HvCEN*, and *Ppd-H1*. We chronicle the dynamic evolution of reproductive timing in the population and uncover how parallel molecular pathways are targeted by stabilizing selection to optimize this trait. Our findings point to selection as the predominant force shaping genomic variation in one of the world’s oldest ongoing biological experiments.

**One-Sentence Summary:** Wholesale genetic restructuring of an experimental population is a consequence of rapid environmental adaptation.

---

The dispersal of cultivated plants is a classic example of rapid adaptive evolution <u>(*2*)</u>. Early farmers brought newly domesticated crops to wildly different environments, subjecting them to strong natural and artificial selective forces. These early crop varieties were phenotypically and genetically diverse, providing ample raw material to facilitate adaptation <u>(*3*)</u>. Ultimately, evolution resulted in locally adapted varieties that formed the backbone of early human civilization.

The history of the neolithic founder crop, barley (*Hordeum vulgare*), is a prototypical example of this process. Barley is a self-fertilizing, annual plant that was domesticated over 10,000 years ago and was dispersed from the Fertile Crescent to become a major source of nutrition for humans and livestock throughout Europe, Asia, and Northern Africa over just a few thousand generations <u>(*2*)</u>. Studies of collections of early cultivars have uncovered some of the population genetic history of the crop <u>(*4–7*)</u> and mapped loci that contributed to its spread <u>(*8–10*)</u>. However, precise estimates of the important parameters of genetic adaptation, such as the number and types of genes involved and the magnitude of selection at these loci, are limited without direct observation<u>(*11*)</u>.

We used a unique long-term competition experiment in barley to observe the process of local adaptation over decades. Composite cross II (CCII) is a multigenerational common garden experiment started in 1929 to adapt a genetically diverse population to the environmental conditions of Davis, CA, USA<u>(*1, 12*)</u>. Twenty-eight varieties were selected to represent the ecological, phenotypic, and geographical diversity of barley (Table S1) and were crossed in a half-diallel to generate 20,000 recombinant F2 progeny. Progeny from each cross were combined in equal proportion to found the experiment. Each year the population was propagated, 15,000- 20,000 seeds from CCII were sown, allowed to compete with minimal human intervention, and harvested in bulk. The harvested seeds were used in the following year to continue the experiment and live seeds of early generations were maintained by less frequent propagation of parallel lineages (Fig. 1, Fig S1).

**Fig. 1.**

The design of composite cross II. (**A**) A principal component analysis of genetic diversity showing the distribution of the 28 CCII parents (dark grey) in a global panel of traditional varieties (light grey). (**B**) The crossing scheme of CCII where each of the 28 parents was crossed to each other parent in a single direction to generate 379 segregating families. (**C**) Illustration of the propagation of the CCII with less frequent grow outs of parallel lineages to retain live seed from earlier generations. (**D**) Seed reserved from previous grow outs can be used to compare changes over evolutionary time in phenotype and genotype.

Comparison of early and late generations of CCII has previously revealed substantial shifts in fitness-associated traits <u>(*12–15*)</u>. These include changes in the timing of reproduction, increases in plant biomass, and increases in seed size and number, indicating that natural selection was an important force shaping phenotypic diversity in CCII. Here, we leverage modern sequencing technologies to characterize the genetic underpinnings of adaptation over a half-century of evolution.
