## Supplementary Table 1 for "Natural selection drives emergent genetic homogeneity in a century-scale experiment with barley"

### Sheet: Sheet1
Name	CIho	Import_Source	Population	1929_designation	Row_Number	Growth_Habit
Multan	Ciho 3401	Multan, Pakistan	A6	India	6	S
Lyallpur	Ciho 3403	Lyallpur, Pakistan	A6	India	6	S
Everest	Ciho 4105	Mt Everest, Nepal	A6	Mt. Everest	6	S
Orel	Ciho 351	Orlovskaja oblast, Russia	E2	Russia	2	W
WhiteSmyrna	Ciho 910	Chios, Turkey	E2	East Mediterranean	2	S
Horn	Ciho 926	Gassen, Austria	E2	North Europe	2	S
Hannchen	Ciho 531	NA	E2	North Europe	2	S
Trebi	Ciho 986	Sankt-Peterburg, Russian Federation	E6	Armenia	6	S
WisconsinWinter	Ciho 2159	Virginia	E6	Southeast Europe	6	W
Manchuria	Ciho 2330	Manchuria	E6	Manchuria	6	S
Lion	Ciho 923	Taganrog, Russia	E6	Northwest Africa	6	S
Oderbrucker	Ciho 4666	NA	E6	Eurasian Plain	6	S
HanRiver	Ciho 206	Hubei Sheng, China	E6	China	6	W
Sandrel	Ciho 937	Morovia	E6	Northwest Africa	6	S
GoldenPheasant	Ciho 2488	German x British	H	Hybrid	2	S
Alpha	Ciho 959	Champion of Vermont/Manchuria	H	Hybrid	2	S
Flynn	Ciho 1311	Club Mariout/Lion	H	Hybrid	6	S
Glabron	Ciho 4577	Manchuria/Lion//Manchuria	H	Hybrid	6	S
Meloy	Ciho 1176	Hooded x Coast	H	Hybrid	6	S
Arequipa	Ciho 1256	Arequipa, Peru	NoA	Northwest Africa	6	S
ClubMariout	Ciho 261	Matruh, Egypt	NoA	Egypt	6	S
CaliforniaMariout	Ciho 3625	Matruh, Egypt	NoA	Egypt	6	S
Atlas	Ciho 4118	California, United States	NoA	Northwest Africa	6	S
MaisonCarree	Ciho 3387	Algeria	NoA	Northwest Africa	6	S
Algerian	Ciho 1179	Algeria	NoA	Northwest Africa	6	S
Minia	Ciho 3556	Supposed to be the original Mariout variety	NoA	Egypt	6	S
PalmellaBlue	Ciho 3609	Mariout	NoA	East Mediterranean	2	S
GoodDelta	Ciho 3801	Sharqiyh, Egypt	NoA	Egypt	6	S
