## Supplementary Table 2 for "Natural selection drives emergent genetic homogeneity in a century-scale experiment with barley"

### Sheet: Sheet1
Region	Chromosome	start	end	width	Region	Candidate_Gene	Family/ortholog	Process	Species
1	chr1H	16739196	17438918	699723	chr1H:16739196-17438918	None	None	None	None
2	chr1H	393480325	394140726	660402	chr1H:393480325-394140726	HORVU.MOREX.r2.1HG0046640	LRP1	root/infloresence	Athaliana
3	chr1H	482947651	483845612	897962	chr1H:482947651-483845612	HORVU.MOREX.r2.1HG0062960	GA2OX4	GA/Plant height	Many
4	chr1H	487342369	491236046	3893678	chr1H:487342369-491236046	HORVU.MOREX.r2.1HG0065580	Lf	flowering time	Rice
5	chr2H	23593333	23951225	357893	chr2H:23593333-23951225	HORVU.MOREX.r2.2HG0088300	Ppd-H1	flowering time	Barley
6	chr2H	164038268	164984712	946445	chr2H:164038268-164984712	None	None	None	None
7	chr2H	204298981	205715289	1416309	chr2H:204298981-205715289	None	None	None	None
8	chr2H	208758887	209122721	363835	chr2H:208758887-209122721	None	None	None	None
9	chr2H	209968298	210652732	684435	chr2H:209968298-210652732	None	None	None	None
10	chr2H	359224739	360798281	1573543	chr2H:359224739-360798281	HORVU.MOREX.r2.2HG0126030	MIL1	Pollen development/fertility	Rice
11	chr2H	361188486	361621590	433105	chr2H:361188486-361621590	None	None	None	None
12	chr2H	362482436	364474469	1992034	chr2H:362482436-364474469	HORVU.MOREX.r2.2HG0126610	OsPIL1	Plant Height/drought stress	Rice
13	chr2H	457373076	458138971	765896	chr2H:457373076-458138971	None	None	None	None
14	chr2H	458294558	461362775	3068218	chr2H:458294558-461362775	None	None	None	None
15	chr2H	461572790	490782382	29209593	chr2H:461572790-490782382	HORVU.MOREX.r2.2HG0136910	HvCEN	flowering time	Barley
16	chr2H	491170842	492804910	1634069	chr2H:491170842-492804910	None	None	None	None
17	chr2H	509548907	511051200	1502294	chr2H:509548907-511051200	HORVU.MOREX.r2.2HG0142080	ABA1	Stomata/germination	Rice
18	chr2H	554078638	554502570	423933	chr2H:554078638-554502570	HORVU.MOREX.r2.2HG0147710	OsLa	Grain size and fertility	Rice
19	chr2H	555101917	555365417	263501	chr2H:555101917-555365417	None	None	None	None
20	chr2H	556468245	558975032	2506788	chr2H:556468245-558975032	None	None	None	None
21	chr2H	580423644	582488289	2064646	chr2H:580423644-582488289	HORVU.MOREX.r2.2HG0152930	VRS1	Floral development	Barley
22	chr4H	5140764	5695541	554778	chr4H:5140764-5695541	HORVU.MOREX.r2.4HG0277770	LBD12	Floral development	Barley
23	chr4H	566545431	567966396	1420966	chr4H:566545431-567966396	None	None	None	None
24	chr4H	581282968	582308811	1025844	chr4H:581282968-582308811	HORVU.MOREX.r2.4HG0337020	None	drought	Rice
25	chr4H	585169492	585859610	690119	chr4H:585169492-585859610	HORVU.MOREX.r2.4HG0337680	OsLG3	Grain length	Rice
26	chr5H	243439421	246051322	2611902	chr5H:243439421-246051322	None	None	None	None
27	chr5H	246807840	247609344	801505	chr5H:246807840-247609344	None	None	None	None
28	chr5H	248100449	260506364	12405916	chr5H:248100449-260506364	None	None	None	None
29	chr5H	261293895	263248835	1954941	chr5H:261293895-263248835	None	None	None	None
30	chr5H	263876887	268515189	4638303	chr5H:263876887-268515189	None	None	None	None
31	chr5H	269072148	269975929	903782	chr5H:269072148-269975929	None	None	None	None
32	chr5H	271313052	314193023	42879972	chr5H:271313052-314193023	None	None	None	None
33	chr5H	315159946	316199197	1039252	chr5H:315159946-316199197	HORVU.MOREX.r2.5HG0383360	HBF2	Flowering time	Rice
34	chr5H	322204566	324203229	1998664	chr5H:322204566-324203229	HORVU.MOREX.r2.5HG0383870	OsSNF7.3	leaf rolling	Rice
35	chr5H	370135771	371746428	1610658	chr5H:370135771-371746428	None	None	None	None
36	chr5H	412981392	413450140	468749	chr5H:412981392-413450140	None	None	None	None
37	chr5H	437665127	437864101	198975	chr5H:437665127-437864101	None	None	None	None
38	chr5H	454091424	455562743	1471320	chr5H:454091424-455562743	HORVU.MOREX.r2.5HG0400950	MIF2	Floral development	Athaliana
39	chr5H	456111563	456545806	434244	chr5H:456111563-456545806	None	None	None	None
40	chr5H	458505285	459503470	998186	chr5H:458505285-459503470	None	None	None	None
41	chr5H	474342071	475028062	685992	chr5H:474342071-475028062	None	None	None	None
42	chr5H	490357941	491400903	1042963	chr5H:490357941-491400903	None	None	None	None
43	chr5H	528236381	528752612	516232	chr5H:528236381-528752612	HORVU.MOREX.r2.5HG0421580	Sh1	Shattering	Rice/Sorghum
44	chr5H	531376922	531823953	447032	chr5H:531376922-531823953	None	None	None	None
45	chr5H	533482631	534493901	1011271	chr5H:533482631-534493901	HORVU.MOREX.r2.5HG0423260/HORVU.MOREX.r2.5HG0423340	AtBPM1/2	Drought response	Athaliana
46	chr5H	543768604	545086198	1317595	chr5H:543768604-545086198	HORVU.MOREX.r2.5HG0426580.1	ANT	Floral development	Athaliana
47	chr7H	68224385	69135321	910937	chr7H:68224385-69135321	HORVU.MOREX.r2.7HG0549800/HORVU.MOREX.r2.7HG0549810	GRF	Growth	Athaliana
48	chr7H	70089608	70445856	356249	chr7H:70089608-70445856	None	None	None	None
49	chr7H	74680528	76502896	1822369	chr7H:74680528-76502896	HORVU.MOREX.r2.7HG0550740	KRP2	Seed Size	Rice
50	chr7H	78142455	79738398	1595944	chr7H:78142455-79738398	HORVU.MOREX.r2.7HG0551090/HORVU.MOREX.r2.7HG0551100	OsMADS22	Floral development	Rice
51	chr7H	80641657	80882018	240362	chr7H:80641657-80882018	None	None	None	None
52	chr7H	82217515	82715185	497671	chr7H:82217515-82715185	None	None	None	None
53	chr7H	94428619	95309471	880853	chr7H:94428619-95309471	None	None	None	None
54	chr7H	97152038	97632287	480250	chr7H:97152038-97632287	None	None	None	None
55	chr7H	108769050	109316134	547085	chr7H:108769050-109316134	None	None	None	None
56	chr7H	121622723	121784946	162224	chr7H:121622723-121784946	None	None	None	None
57	chr7H	170785792	172093663	1307872	chr7H:170785792-172093663	HORVU.MOREX.r2.7HG0563920	UNICORN	Floral development	Athaliana
58	chr7H	604637146	605004010	366865	chr7H:604637146-605004010	HORVU.MOREX.r2.7HG0612400	APO1	Floral development	Rice/wheat
